# Genome reduction increases endosymbiont sensitivity and promotes mutualism evolution

**DOI:** 10.64898/2026.10.08.756896

**Authors:** Yuki Kanai, Chikara Furusawa

## Abstract

Endosymbiosis is a major source of biological innovation, enabling hosts to explore new ecological niches. While genome reduction in endosymbionts is well documented, its impact on the evolutionary transition from parasitism to mutualism remains unclear. Regulatory genes are lost disproportionately as bacterial genomes shrink, as we confirm in endosymbiont-containing lineages. We therefore model metabolic competition between hosts and endosymbionts, representing endosymbiont genome size by the number of independently regulated sets of reactions. In our simulations, hosts that grow poorly alone adapt best when harboring moderately genome-reduced endosymbionts rather than large-genome ones. This advantage goes beyond the lower resource use of smaller endosymbionts. By decomposing endosymbiont metabolic responses to changes in host-provided metabolites into “adaptability” and “sensitivity,” we demonstrate that moderate genome reduction increases the sensitivity of endosymbionts to host metabolic conditions, rendering them more exploitable through host evolution. This suggests that genome reduction plays a more constructive role in mutualism evolution than previously appreciated, facilitating host-level selection for exploitable endosymbionts rather than being merely a passive consequence of endosymbiosis. Our systems-level approach, focusing on regulatory capacity rather than specific gene functions, provides a general framework for understanding how genome reduction affects the evolutionary trajectory from parasitic to mutualistic endosymbionts, and may help explain the frequent replacement of highly reduced endosymbionts in nature.
