## Supplementary material for "Genome reduction increases endosymbiont sensitivity and promotes mutualism evolution": Dataset S1

organism_name	strain	isolate	accession	status	status_detail	status_source	family	genome_size	Reg	Met	Ratio	pipeline	dataset
Prochlorococcus marinus str. MIT 9211	MIT 9211	-	GCF_000018585.1	free-living	free-living		NA	1688863	49	637	0.076923077	eggNOG-mapper	Cyanobacteria
Synechococcus sp. WH 5701	WH 5701	-	GCF_000153045.1	free-living	free-living		NA	3043834	124	1058	0.117202268	eggNOG-mapper	Cyanobacteria
Gloeobacter violaceus PCC 7421	PCC 7421	-	GCF_000011385.1	free-living	free-living		NA	4659019	257	1411	0.182140326	eggNOG-mapper	Cyanobacteria
Synechococcus elongatus PCC 6301	PCC 6301	-	GCF_000010065.1	free-living	free-living		NA	2696255	112	940	0.119148936	eggNOG-mapper	Cyanobacteria
Nostoc punctiforme PCC 73102	ATCC 29133; PCC 73102	-	GCF_000020025.1	free-living	free-living		NA	9059191	354	1925	0.183896104	eggNOG-mapper	Cyanobacteria
Nostoc sp. PCC 7120 = FACHB-418	PCC 7120	-	GCF_000009705.1	free-living	free-living		NA	7211789	313	1600	0.195625	eggNOG-mapper	Cyanobacteria
Prochlorococcus marinus str. MIT 9202	MIT 9202	-	GCF_000158595.1	free-living	free-living		NA	1690387	45	625	0.072	eggNOG-mapper	Cyanobacteria
Synechococcus sp. WH 7805	WH 7805	-	GCF_000153285.1	free-living	free-living		NA	2620367	87	927	0.093851133	eggNOG-mapper	Cyanobacteria
Prochlorococcus marinus str. MIT 9303	MIT 9303	-	GCF_000015705.1	free-living	free-living		NA	2682675	77	808	0.09529703	eggNOG-mapper	Cyanobacteria
Cyanobium sp. PCC 7001	PCC 7001	-	GCF_000155635.1	free-living	free-living		NA	2832697	106	982	0.107942974	eggNOG-mapper	Cyanobacteria
Synechococcus sp. WH 8109	WH 8109	-	GCF_000161795.2	free-living	free-living		NA	2111515	76	785	0.096815287	eggNOG-mapper	Cyanobacteria
Prochlorococcus marinus str. MIT 9515	MIT 9515	-	GCF_000015665.1	free-living	free-living		NA	1704176	45	640	0.0703125	eggNOG-mapper	Cyanobacteria
Trichodesmium erythraeum IMS101	IMS101	-	GCF_000014265.1	free-living	free-living		NA	7750108	182	1340	0.135820896	eggNOG-mapper	Cyanobacteria
Rippkaea orientalis PCC 8801	PCC 8801	-	GCF_000021805.1	free-living	free-living		NA	4787694	181	1343	0.134772897	eggNOG-mapper	Cyanobacteria
Picosynechococcus sp. PCC 7002	PCC 7002	-	GCF_000019485.1	free-living	free-living		NA	3409935	143	1026	0.139376218	eggNOG-mapper	Cyanobacteria
Lyngbya sp. PCC 8106	PCC 8106	-	GCF_000169095.1	free-living	free-living		NA	7037511	243	1550	0.156774194	eggNOG-mapper	Cyanobacteria
Crocosphaera watsonii WH 8501	WH 8501	-	GCF_000167195.1	free-living	free-living		NA	6238113	190	1268	0.149842271	eggNOG-mapper	Cyanobacteria
Limnospira maxima CS-328	CS-328	-	GCF_000173555.1	free-living	free-living		NA	6003314	200	1155	0.173160173	eggNOG-mapper	Cyanobacteria
Synechococcus sp. JA-3-3Ab	JA-3-3Ab	-	GCF_000013205.1	free-living	free-living		NA	2932766	102	904	0.112831858	eggNOG-mapper	Cyanobacteria
Synechococcus sp. CC9605	CC9605	-	GCF_000012625.1	free-living	free-living		NA	2510659	86	876	0.098173516	eggNOG-mapper	Cyanobacteria
Synechococcus sp. CC9311	CC9311	-	GCF_000014585.1	free-living	free-living		NA	2606748	89	920	0.09673913	eggNOG-mapper	Cyanobacteria
Synechococcus elongatus PCC 7942 = FACHB-805	PCC 7942	-	GCF_000012525.1	free-living	free-living		NA	2742269	114	955	0.119371728	eggNOG-mapper	Cyanobacteria
Prochlorococcus marinus str. AS9601	AS9601	-	GCF_000015645.1	free-living	free-living		NA	1669886	45	632	0.071202532	eggNOG-mapper	Cyanobacteria
Crocosphaera subtropica ATCC 51142	ATCC 51142	-	GCF_000017845.1	free-living	free-living		NA	5460377	172	1463	0.117566644	eggNOG-mapper	Cyanobacteria
Gloeothece citriformis PCC 7424	PCC 7424	-	GCF_000021825.1	free-living	free-living		NA	6554169	236	1589	0.148521082	eggNOG-mapper	Cyanobacteria
Synechococcus sp. BL107	BL107	-	GCF_000153805.1	free-living	free-living		NA	2283377	80	812	0.098522167	eggNOG-mapper	Cyanobacteria
Coleofasciculus chthonoplastes PCC 7420	PCC 7420	-	GCF_000155555.1	free-living	free-living		NA	8651623	364	1489	0.244459369	eggNOG-mapper	Cyanobacteria
Synechocystis sp. PCC 6803	PCC 6803	-	GCF_000009725.1	free-living	free-living		NA	3947019	159	1069	0.148737138	eggNOG-mapper	Cyanobacteria
Prochlorococcus marinus str. NATL1A	NATL1A	-	GCF_000015685.1	free-living	free-living		NA	1864731	48	659	0.072837633	eggNOG-mapper	Cyanobacteria
Prochlorococcus marinus str. MIT 9301	MIT 9301	-	GCF_000015965.1	free-living	free-living		NA	1641879	48	640	0.075	eggNOG-mapper	Cyanobacteria
Thermosynechococcus vestitus BP-1	BP-1	-	GCF_000011345.1	free-living	free-living		NA	2593857	93	862	0.107888631	eggNOG-mapper	Cyanobacteria
Prochlorococcus marinus subsp. pastoris str. CCMP1986	MED4	-	GCF_000011465.1	free-living	free-living		NA	1657990	46	637	0.072213501	eggNOG-mapper	Cyanobacteria
Acaryochloris marina MBIC11017	MBIC11017	-	GCF_000018105.1	free-living	free-living		NA	8361599	474	1756	0.269931663	eggNOG-mapper	Cyanobacteria
Nodularia spumigena CCY9414	CCY9414	-	GCF_000169135.1	free-living	free-living		NA	5316258	210	1327	0.158251696	eggNOG-mapper	Cyanobacteria
Prochlorococcus marinus str. NATL2A	NATL2A	-	GCF_000012465.1	free-living	free-living		NA	1842899	48	659	0.072837633	eggNOG-mapper	Cyanobacteria
Synechococcus sp. RS9917	RS9917; RCC556	-	GCF_000153065.1	free-living	free-living		NA	2579542	107	892	0.119955157	eggNOG-mapper	Cyanobacteria
Synechococcus sp. PCC 7335	PCC 7335	-	GCF_000155595.1	free-living	free-living		NA	5964106	271	1567	0.172941927	eggNOG-mapper	Cyanobacteria
Prochlorococcus marinus str. MIT 9312	MIT 9312	-	GCF_000012645.1	free-living	free-living		NA	1709204	49	639	0.076682316	eggNOG-mapper	Cyanobacteria
Synechococcus sp. CC9902	CC9902	-	GCF_000012505.1	free-living	free-living		NA	2234828	75	811	0.092478422	eggNOG-mapper	Cyanobacteria
Prochlorococcus marinus str. MIT 9313	MIT9313	-	GCF_000011485.1	free-living	free-living		NA	2410873	71	766	0.092689295	eggNOG-mapper	Cyanobacteria
Gloeothece verrucosa PCC 7822	PCC 7822	-	GCF_000147335.1	free-living	free-living		NA	7841948	293	1776	0.164977477	eggNOG-mapper	Cyanobacteria
Synechococcus sp. JA-2-3B'a(2-13)	JA-2-3B'a(2-13)	-	GCF_000013225.1	free-living	free-living		NA	3046682	103	964	0.106846473	eggNOG-mapper	Cyanobacteria
Crocosphaera chwakensis CCY0110	CCY0110	-	GCF_000169335.1	free-living	free-living		NA	5880532	219	1455	0.150515464	eggNOG-mapper	Cyanobacteria
Synechococcus sp. RS9916	RS9916	-	GCF_000153825.1	free-living	free-living		NA	2664465	92	883	0.10419026	eggNOG-mapper	Cyanobacteria
Trichormus variabilis ATCC 29413	ATCC 29413	-	GCF_000204075.1	free-living	free-living		NA	7105752	289	1686	0.171411625	eggNOG-mapper	Cyanobacteria
Prochlorococcus marinus subsp. marinus str. CCMP1375	CCMP1375; SS120	-	GCF_000007925.1	free-living	free-living		NA	1751080	53	650	0.081538462	eggNOG-mapper	Cyanobacteria
Parasynechococcus marenigrum WH 8102	WH 8102	-	GCF_000195975.1	free-living	free-living		NA	2434428	86	852	0.100938967	eggNOG-mapper	Cyanobacteria
Prochlorococcus marinus str. MIT 9215	MIT 9215	-	GCF_000018065.1	free-living	free-living		NA	1738790	47	647	0.072642968	eggNOG-mapper	Cyanobacteria
Paulinella micropora isolate NZ27 plastid	-	-	MG976688.1	symbiotic	endo-strict		NA	977190	30	374	0.080213904	eggNOG-mapper	Cyanobacteria
Paulinella longichromatophora plastid, complete genome	-	-	MG264610.1	symbiotic	endo-strict		NA	979356	31	368	0.08423913	eggNOG-mapper	Cyanobacteria
Paulinella chromatophora chromatophore, complete genome	-	-	CP000815	symbiotic	endo-strict		NA	1021616	32	364	0.087912088	eggNOG-mapper	Cyanobacteria
Candidatus Riesia pediculicola USDA	USDA	-	GCF_000093065.1	symbiotic	endo-strict	Siozios TableS1	Morganellaceae	582127	13	170	0.076470588	PGAP	Arsenophonus
Arsenophonus nasoniae DSM 15247	DSM 15247	-	GCF_000429565.1	symbiotic	endo-loose	Siozios TableS1	Morganellaceae	3665838	217	661	0.328290469	PGAP	Arsenophonus
Candidatus Arsenophonus nilaparvatae str. Hanzhou	Hangzhou	-	GCF_000757905.1	symbiotic	endo-strict	Siozios TableS1	Morganellaceae	2953839	127	623	0.203852327	PGAP	Arsenophonus
Candidatus Arsenophonus lipoptenae	CB	-	GCF_001534665.1	symbiotic	endo-strict	Siozios TableS1	Morganellaceae	836724	16	222	0.072072072	PGAP	Arsenophonus
Candidatus Arsenophonus triatominarum	ATi	-	GCF_001640365.1	symbiotic	endo-strict	Siozios TableS1	Morganellaceae	3858720	163	435	0.374712644	PGAP	Arsenophonus
Candidatus Riesia pediculischaeffi	PTSK	-	GCF_002073895.1	symbiotic	endo-strict	Siozios TableS1	Morganellaceae	571441	10	169	0.059171598	PGAP	Arsenophonus
Arsenophonus sp. ENCA	-	ENCA	GCF_002287155.1	symbiotic	endo-strict	Siozios TableS1	Morganellaceae	3228533	213	540	0.394444444	PGAP	Arsenophonus
Arsenophonus nasoniae	FIN	-	GCF_004768525.1	symbiotic	endo-loose	Siozios TableS1	Morganellaceae	4987107	253	691	0.366136035	PGAP	Arsenophonus
Arsenophonus endosymbiont of Aphis craccivora	-	Ash	GCF_013460135.1	symbiotic	endo-strict	Siozios TableS1	Morganellaceae	2424437	99	556	0.178057554	PGAP	Arsenophonus
Arsenophonus apicola	ArsBeeUS	-	GCF_020268605.1	free-living	free-living	Siozios TableS1	Morganellaceae	3639254	181	643	0.281493002	PGAP	Arsenophonus
Arsenophonus nasoniae	aIh	-	GCF_029873455.1	symbiotic	endo-strict	Siozios TableS1	Morganellaceae	3650371	194	674	0.287833828	PGAP	Arsenophonus
Arsenophonus sp. aPb	aPb	-	GCF_029873475.1	free-living	free-living	Siozios TableS1	Morganellaceae	3465850	169	654	0.258409786	PGAP	Arsenophonus
Arsenophonus nasoniae	aPv	-	GCF_029873495.1	symbiotic	endo-strict	Siozios TableS1	Morganellaceae	4296919	236	669	0.352765321	PGAP	Arsenophonus
Arsenophonus nasoniae	aNv_CAN	-	GCF_029873515.1	symbiotic	endo-loose	Siozios TableS1	Morganellaceae	5080918	275	680	0.404411765	PGAP	Arsenophonus
Arsenophonus nasoniae	aNv_CH	-	GCF_029873535.1	symbiotic	endo-loose	Siozios TableS1	Morganellaceae	4741277	250	672	0.37202381	PGAP	Arsenophonus
Arsenophonus nasoniae	aNv_UK	-	GCF_029873555.1	symbiotic	endo-loose	Siozios TableS1	Morganellaceae	4739501	251	669	0.375186846	PGAP	Arsenophonus
Arsenophonus apicola	aApi_AU	-	GCF_029906405.1	free-living	free-living	Siozios TableS1	Morganellaceae	3274406	148	634	0.233438486	PGAP	Arsenophonus
Arsenophonus apicola	-	aBcum	GCF_045399275.1	unknown	unknown	Siozios TableS1	Morganellaceae	3291609	155	640	0.2421875	PGAP	Arsenophonus
Arsenophonus apicola	-	aBvan	GCF_045399325.1	unknown	unknown	Siozios TableS1	Morganellaceae	3282016	156	645	0.241860465	PGAP	Arsenophonus
Arsenophonus nasoniae	-	aOnit	GCF_045399415.1	unknown	unknown	Siozios TableS1	Morganellaceae	3961028	237	679	0.34904271	PGAP	Arsenophonus
Arsenophonus nasoniae	-	aEbru1	GCF_045399455.1	unknown	unknown	Siozios TableS1	Morganellaceae	4015285	263	673	0.390787519	PGAP	Arsenophonus
Arsenophonus sp.	-	aEbru2	GCF_045399495.1	unknown	unknown	Siozios TableS1	Morganellaceae	3060324	190	578	0.328719723	PGAP	Arsenophonus
Arsenophonus nasoniae	-	aEadl	GCF_045399525.1	unknown	unknown	Siozios TableS1	Morganellaceae	4180040	291	691	0.421128799	PGAP	Arsenophonus
Arsenophonus nasoniae	-	aBbal3	GCF_045399535.1	unknown	unknown	Siozios TableS1	Morganellaceae	3372286	170	662	0.256797583	PGAP	Arsenophonus
Arsenophonus nasoniae	-	aBbal2	GCF_045399555.1	unknown	unknown	Siozios TableS1	Morganellaceae	3368330	170	662	0.256797583	PGAP	Arsenophonus
Arsenophonus nasoniae	-	aBbal1	GCF_045399665.1	unknown	unknown	Siozios TableS1	Morganellaceae	3374141	167	662	0.252265861	PGAP	Arsenophonus
Arsenophonus nasoniae	-	aBter3	GCF_045399715.1	unknown	unknown	Siozios TableS1	Morganellaceae	2999919	143	639	0.223787167	PGAP	Arsenophonus
Arsenophonus nasoniae	-	aBter2	GCF_045399755.1	unknown	unknown	Siozios TableS1	Morganellaceae	3001624	143	639	0.223787167	PGAP	Arsenophonus
Arsenophonus nasoniae	-	aBter1	GCF_045399785.1	unknown	unknown	Siozios TableS1	Morganellaceae	3035842	142	642	0.221183801	PGAP	Arsenophonus
Arsenophonus endosymbiont of Aleurodicus dispersus	ARAD	-	GCF_900343015.1	symbiotic	endo-strict	Siozios TableS1	Morganellaceae	663125	10	138	0.072463768	PGAP	Arsenophonus
Arsenophonus endosymbiont of Aleurodicus floccissimus	ARAF	-	GCF_900343025.1	symbiotic	endo-strict	Siozios TableS1	Morganellaceae	3001875	148	613	0.241435563	PGAP	Arsenophonus
Arsenophonus endosymbiont of Bemisia tabaci Q2	-	ARSBTMEDQ21	GCF_902713415.1	symbiotic	endo-strict	Siozios TableS1	Morganellaceae	1860497	94	484	0.194214876	PGAP	Arsenophonus
Arsenophonus endosymbiont of Apis mellifera	-	ArsBee_CH	GCF_903968575.1	free-living	free-living	Siozios TableS1	Morganellaceae	3315916	154	642	0.239875389	PGAP	Arsenophonus
Serratia symbiotica str. Tucson	Tucson	-	GCF_000186485.1	symbiotic	endo-loose	Forni STable2	Yersiniaceae	2569435	122	613	0.199021207	PGAP	Serratia
Serratia marcescens subsp. marcescens Db11	Db11	-	GCF_000513215.1	free-living	free-living	Forni STable2	Yersiniaceae	5113802	421	1216	0.346217105	PGAP	Serratia
Serratia symbiotica	CWBI-2.3	-	GCF_000821185.2	symbiotic	endo-loose	Forni STable2	Yersiniaceae	3550913	156	669	0.233183857	PGAP	Serratia
Serratia fonticola	DSM 4576	-	GCF_001006005.1	free-living	free-living	Forni STable2	Yersiniaceae	6000511	439	1261	0.3481364	PGAP	Serratia
Serratia oryzae	J11-6	-	GCF_001976145.1	free-living	free-living	Forni STable2	Yersiniaceae	5012012	335	1073	0.31220876	PGAP	Serratia
Serratia nematodiphila	DH-S01	-	GCF_004768745.1	free-living	free-living	Forni STable2	Yersiniaceae	5256558	420	1225	0.342857143	PGAP	Serratia
Serratia liquefaciens	S1	-	GCF_008364325.2	free-living	free-living	Forni STable2	Yersiniaceae	5349947	436	1259	0.346306593	PGAP	Serratia
Serratia symbiotica	IS	-	GCF_008370165.1	symbiotic	endo-loose	Forni STable2	Yersiniaceae	2818957	120	599	0.20033389	PGAP	Serratia
Serratia proteamaculans	336X	-	GCF_009660185.1	free-living	free-living	Forni STable2	Yersiniaceae	5593263	425	1257	0.338106603	PGAP	Serratia
Serratia symbiotica	24.1	-	GCF_009831665.3	symbiotic	endo-loose	Forni STable2	Yersiniaceae	3210166	142	650	0.218461538	PGAP	Serratia
Serratia grimesii	-	BXF1	GCF_900186025.1	free-living	free-living	Forni STable2	Yersiniaceae	5089820	429	1227	0.349633252	PGAP	Serratia
Serratia symbiotica	STs	Pazieg	GCA_900016775.1	symbiotic	endo-unclassified		Yersiniaceae	650317	13	156	0.083333333	NA	Serratia
Serratia symbiotica str. 'Cinara cedri'	Cinara cedri	-	GCF_000238975.1	symbiotic	endo-unclassified		Yersiniaceae	1762765	22	244	0.090163934	PGAP	Serratia
Serratia symbiotica	SeCistrobi	3249	GCF_900380265.1	symbiotic	endo-unclassified		Yersiniaceae	2436813	29	229	0.126637555	PGAP	Serratia
Candidatus Providencia siddallii	officinalis	GTOCOR	GCA_001457715.1	symbiotic	endo-strict	Forni STable2	Morganellaceae	843819	27	217	0.124423963	NA	Enterobacterales
Candidatus Symbiopectobacterium sp. Chty_BC	Chty_BC	-	GCA_012689415.1	symbiotic	endo-strict	Forni STable2	Pectobacteriaceae	1502108	55	379	0.145118734	PGAP	Enterobacterales
Candidatus Symbiopectobacterium sp. Dall1.0	-	Dall1.0	GCA_015762725.1	symbiotic	endo-strict	Forni STable2	Pectobacteriaceae	3637223	264	747	0.353413655	PGAP	Enterobacterales
Cronobacter turicensis	CFSAN022293	-	GCA_016086315.1	free-living	free-living	Forni STable2	Enterobacteriaceae	4539347	307	1034	0.296905222	PGAP	Enterobacterales
Shigella flexneri 2a str. 301	301	-	GCF_000006925.2	free-living	free-living	Forni STable2	Enterobacteriaceae	4828820	213	779	0.273427471	NA	Enterobacterales
Salmonella enterica subsp. enterica serovar Typhimurium str. LT2	LT2	-	GCF_000006945.2	free-living	free-living	Forni STable2	Enterobacteriaceae	4951383	290	976	0.297131148	NA	Enterobacterales
Buchnera aphidicola str. Bp (Baizongia pistaciae)	Bp (Baizongia pistaciae)	-	GCF_000007725.1	symbiotic	endo-strict	Forni STable2	Erwiniaceae	618379	13	182	0.071428571	PGAP	Enterobacterales
Escherichia coli O157:H7 str. Sakai	Sakai substr. RIMD 0509952	-	GCF_000008865.2	free-living	free-living	Forni STable2	Enterobacteriaceae	5594605	321	1027	0.312560857	NA	Enterobacterales
Wigglesworthia glossinidia endosymbiont of Glossina brevipalpis	-	-	GCF_000008885.1	symbiotic	endo-strict	Forni STable2	Pectobacteriaceae	703004	21	209	0.100478469	PGAP	Enterobacterales
Yersinia enterocolitica subsp. enterocolitica 8081	8081	-	GCF_000009345.1	free-living	free-living	Forni STable2	Yersiniaceae	4683620	285	980	0.290816327	PGAP	Enterobacterales
Candidatus Blochmanniella pennsylvanica str. BPEN	BPEN	-	GCF_000011745.1	symbiotic	endo-strict	Forni STable2	Pectobacteriaceae	791654	19	235	0.080851064	PGAP	Enterobacterales
Buchnera aphidicola str. Tuc7 (Acyrthosiphon pisum)	Tuc7	-	GCF_000021065.1	symbiotic	endo-strict	Forni STable2	Erwiniaceae	641895	14	216	0.064814815	PGAP	Enterobacterales
Edwardsiella ictaluri 93-146	93-146	-	GCF_000022885.2	free-living	free-living	Forni STable2	Hafniaceae	3812301	190	831	0.228640193	PGAP	Enterobacterales
Musicola paradisiaca Ech703	Ech703	-	GCF_000023545.1	free-living	free-living	Forni STable2	Pectobacteriaceae	4679450	283	1041	0.271853987	PGAP	Enterobacterales
Dickeya chrysanthemi Ech1591	Ech1591	-	GCF_000023565.1	free-living	free-living	Forni STable2	Pectobacteriaceae	4813854	298	1033	0.288480155	PGAP	Enterobacterales
Erwinia tasmaniensis Et1/99	Et1/99	-	GCF_000026185.1	free-living	free-living	Forni STable2	Erwiniaceae	4067864	220	847	0.25974026	PGAP	Enterobacterales
Citrobacter rodentium ICC168	ICC168	-	GCF_000027085.1	free-living	free-living	Forni STable2	Enterobacteriaceae	5444283	329	1128	0.291666667	PGAP	Enterobacterales
Xenorhabdus bovienii SS-2004	SS-2004	-	GCF_000027225.1	free-living	free-living	Forni STable2	Morganellaceae	4225498	190	796	0.238693467	PGAP	Enterobacterales
Candidatus Blochmanniella floridana	-	-	GCF_000043285.1	symbiotic	endo-strict	Forni STable2	Pectobacteriaceae	705557	19	225	0.084444444	PGAP	Enterobacterales
Proteus mirabilis HI4320	HI4320	-	GCF_000069965.1	free-living	free-living	Forni STable2	Morganellaceae	4099895	224	850	0.263529412	PGAP	Enterobacterales
Buchnera aphidicola BCc	BCc	-	GCF_000090965.1	symbiotic	endo-strict	Forni STable2	Erwiniaceae	422434	12	112	0.107142857	PGAP	Enterobacterales
Erwinia amylovora CFBP1430	CFPB1430	-	GCF_000091565.1	free-living	free-living	Forni STable2	Erwiniaceae	3833832	194	818	0.237163814	PGAP	Enterobacterales
Candidatus Riesia pediculicola USDA	USDA	-	GCF_000093065.1	symbiotic	endo-strict	Siozios TableS1	Morganellaceae	582127	13	170	0.076470588	PGAP	Enterobacterales
Plautia stali symbiont	-	-	GCF_000180175.2	symbiotic	endo-strict	Forni STable2	Erwiniaceae	4092852	318	933	0.340836013	PGAP	Enterobacterales
Serratia symbiotica str. Tucson	Tucson	-	GCF_000186485.1	symbiotic	endo-loose	Forni STable2	Yersiniaceae	2569435	122	613	0.199021207	PGAP	Enterobacterales
Photorhabdus asymbiotica	-	ATCC43949	GCF_000196475.1	free-living	free-living	Forni STable2	Morganellaceae	5094138	215	935	0.229946524	PGAP	Enterobacterales
Erwinia billingiae Eb661	Eb661	-	GCF_000196615.1	free-living	free-living	Forni STable2	Erwiniaceae	5372268	390	1203	0.324189526	PGAP	Enterobacterales
Buchnera aphidicola (Cinara tujafilina)	-	BCtu	GCF_000217635.1	symbiotic	endo-strict	Forni STable2	Erwiniaceae	444925	16	116	0.137931034	PGAP	Enterobacterales
Candidatus Moranella endobia PCIT	PCIT	-	GCF_000219175.1	symbiotic	endo-strict	Forni STable2	Pectobacteriaceae	538294	10	134	0.074626866	PGAP	Enterobacterales
Pantoea ananatis PA13	PA13	-	GCF_000233595.1	free-living	free-living	Forni STable2	Erwiniaceae	4867131	323	1082	0.298521257	PGAP	Enterobacterales
Wigglesworthia glossinidia endosymbiont of Glossina morsitans morsitans (Yale colony)	-	WGM	GCF_000247565.1	symbiotic	endo-strict	Forni STable2	Pectobacteriaceae	719535	22	220	0.1	PGAP	Enterobacterales
Xenorhabdus nematophila ATCC 19061	ATCC 19061	-	GCF_000252955.1	free-living	free-living	Forni STable2	Morganellaceae	4587841	183	825	0.221818182	PGAP	Enterobacterales
Candidatus Hamiltonella defensa MED (Bemisia tabaci)	MED (Bemisia tabaci)	-	GCF_000258345.2	symbiotic	endo-intermediate	Forni STable2	Yersiniaceae	1800792	67	357	0.18767507	PGAP	Enterobacterales
Providencia stuartii MRSN 2154	MRSN 2154	-	GCF_000259175.1	free-living	free-living	Forni STable2	Morganellaceae	4402109	253	934	0.270877944	PGAP	Enterobacterales
Shimwellia blattae DSM 4481 = NBRC 105725	DSM 4481	-	GCF_000262305.1	free-living	free-living	Forni STable2	Enterobacteriaceae	4158725	277	1011	0.273986152	PGAP	Enterobacterales
Candidatus Regiella insecticola 5.15	5.15	-	GCF_000284655.1	symbiotic	endo-intermediate	Forni STable2	Yersiniaceae	2013072	90	398	0.226130653	PGAP	Enterobacterales
secondary endosymbiont of Ctenarytaina eucalypti	-	Ceuc_S	GCF_000287335.1	symbiotic	endo-strict	Forni STable2	Pectobacteriaceae	1441139	22	256	0.0859375	PGAP	Enterobacterales
secondary endosymbiont of Heteropsylla cubana	-	Hcub_S	GCF_000287355.1	symbiotic	endo-strict	Forni STable2	Pectobacteriaceae	1121596	12	182	0.065934066	PGAP	Enterobacterales
Candidatus Moranella endobia PCVAL	PCVAL	-	GCF_000364725.1	symbiotic	endo-strict	Forni STable2	Pectobacteriaceae	538203	10	134	0.074626866	PGAP	Enterobacterales
Cedecea davisae DSM 4568	DSM 4568	-	GCF_000412335.2	free-living	free-living	Forni STable2	Enterobacteriaceae	4852684	361	1094	0.329981718	PGAP	Enterobacterales
Budvicia aquatica DSM 5075 = ATCC 35567	DSM 5075	-	GCF_000427805.1	free-living	free-living	Forni STable2	Budviciaceae	5660097	332	1093	0.303751144	PGAP	Enterobacterales
Arsenophonus nasoniae DSM 15247	DSM 15247	-	GCF_000429565.1	symbiotic	endo-loose	Siozios TableS1	Morganellaceae	3665838	217	661	0.328290469	PGAP	Enterobacterales
Tatumella ptyseos ATCC 33301	ATCC 33301	-	GCF_000439895.1	free-living	free-living	Forni STable2	Enterobacteriaceae	3539047	206	835	0.246706587	PGAP	Enterobacterales
Serratia marcescens subsp. marcescens Db11	Db11	-	GCF_000513215.1	free-living	free-living	Forni STable2	Yersiniaceae	5113802	421	1216	0.346217105	PGAP	Enterobacterales
Candidatus Sodalis pierantonii str. SOPE	SOPE	-	GCF_000517405.1	symbiotic	endo-intermediate	Forni STable2	Pectobacteriaceae	4513140	244	822	0.296836983	PGAP	Enterobacterales
Sodalis praecaptivus	HS1	-	GCF_000517425.1	free-living	free-living	Forni STable2	Pectobacteriaceae	5159425	367	1106	0.331826401	PGAP	Enterobacterales
Chania multitudinisentens RB-25	RB-25	-	GCF_000520015.2	free-living	free-living	Forni STable2	Yersiniaceae	5488183	370	1097	0.3372835	PGAP	Enterobacterales
Leminorella grimontii ATCC 33999 = DSM 5078	ATCC 33999	-	GCF_000735425.1	free-living	free-living	Forni STable2	Budviciaceae	4235612	246	909	0.270627063	PGAP	Enterobacterales
Candidatus Arsenophonus nilaparvatae str. Hanzhou	Hangzhou	-	GCF_000757905.1	symbiotic	endo-strict	Siozios TableS1	Morganellaceae	2953839	127	623	0.203852327	PGAP	Enterobacterales
Enterobacter cloacae	GGT036	-	GCF_000770155.1	free-living	free-living	Forni STable2	Enterobacteriaceae	4848754	368	1125	0.327111111	PGAP	Enterobacterales
Pectobacterium actinidiae	KKH3	-	GCF_000803315.1	free-living	free-living	Forni STable2	Pectobacteriaceae	4922167	302	1049	0.287893232	PGAP	Enterobacterales
Serratia symbiotica	CWBI-2.3	-	GCF_000821185.2	symbiotic	endo-loose	Forni STable2	Yersiniaceae	3550913	156	669	0.233183857	PGAP	Enterobacterales
Candidatus Ishikawaella capsulata Mpkobe	Mpkobe	-	GCF_000828515.1	symbiotic	endo-intermediate	Forni STable2	Erwiniaceae	754729	17	246	0.069105691	PGAP	Enterobacterales
Candidatus Tachikawaea gelatinosa	UwTKB	-	GCF_000828815.1	symbiotic	endo-intermediate	Forni STable2	Erwiniaceae	708439	24	258	0.093023256	PGAP	Enterobacterales
Candidatus Pantoea carbekii	US	-	GCF_000971765.1	symbiotic	endo-intermediate	Forni STable2	Erwiniaceae	1196948	30	318	0.094339623	PGAP	Enterobacterales
Blochmannia endosymbiont of Polyrhachis (Hedomyrma) turneri	675	-	GCF_000973505.1	symbiotic	endo-strict	Forni STable2	Pectobacteriaceae	749321	20	226	0.088495575	PGAP	Enterobacterales
Blochmannia endosymbiont of Camponotus (Colobopsis) obliquus	757	-	GCF_000973545.1	symbiotic	endo-strict	Forni STable2	Pectobacteriaceae	773940	20	230	0.086956522	PGAP	Enterobacterales
Serratia fonticola	DSM 4576	-	GCF_001006005.1	free-living	free-living	Forni STable2	Yersiniaceae	6000511	439	1261	0.3481364	PGAP	Enterobacterales
Phytobacter ursingii	CAV1151	-	GCF_001022135.1	free-living	free-living	Forni STable2	Enterobacteriaceae	6166452	447	1285	0.347859922	PGAP	Enterobacterales
Trabulsiella odontotermitis	1	-	GCF_001188485.1	free-living	free-living	Forni STable2	Enterobacteriaceae	4784432	342	1092	0.313186813	PGAP	Enterobacterales
Candidatus Westeberhardia cardiocondylae	obscurior	BR-alpha	GCF_001242845.1	symbiotic	endo-strict	Forni STable2	Pectobacteriaceae	532684	6	125	0.048	PGAP	Enterobacterales
Candidatus Palibaumannia cicadellinicola	B-GSS	-	GCF_001269425.1	symbiotic	endo-strict	Forni STable2	Pectobacteriaceae	636137	13	187	0.069518717	PGAP	Enterobacterales
Cronobacter malonaticus LMG 23826	LMG 23826	-	GCF_001277215.2	free-living	free-living	Forni STable2	Enterobacteriaceae	4473761	279	1010	0.276237624	PGAP	Enterobacterales
Buchnera aphidicola (Aphis glycines)	BAg	-	GCF_001280225.1	symbiotic	endo-strict	Forni STable2	Erwiniaceae	638851	16	216	0.074074074	PGAP	Enterobacterales
Yersinia pestis CO92	CO92	-	GCF_001293415.1	free-living	free-living	Forni STable2	Yersiniaceae	4722852	226	893	0.253079507	PGAP	Enterobacterales
Leclercia adecarboxylata	USDA-ARS-USMARC-60222	-	GCF_001518835.1	free-living	free-living	Forni STable2	Enterobacteriaceae	4803917	343	1144	0.299825175	PGAP	Enterobacterales
Candidatus Arsenophonus lipoptenae	CB	-	GCF_001534665.1	symbiotic	endo-strict	Siozios TableS1	Morganellaceae	836724	16	222	0.072072072	PGAP	Enterobacterales
Kluyvera cryocrescens NBRC 102467	NBRC 102467	-	GCF_001571285.1	free-living	free-living	Forni STable2	Enterobacteriaceae	5044663	375	1169	0.320786997	PGAP	Enterobacterales
Buchnera aphidicola (Schlechtendalia chinensis)	SC	-	GCF_001648115.1	symbiotic	endo-strict	Forni STable2	Erwiniaceae	607835	13	188	0.069148936	PGAP	Enterobacterales
Yersinia entomophaga	MH96	-	GCF_001656035.1	free-living	free-living	Forni STable2	Yersiniaceae	4274770	236	886	0.266365688	PGAP	Enterobacterales
Kosakonia oryzae	Ola 51	-	GCF_001658025.2	free-living	free-living	Forni STable2	Enterobacteriaceae	5416158	421	1258	0.334658188	PGAP	Enterobacterales
Photorhabdus namnaonensis	PB45.5	-	GCF_001684335.1	free-living	free-living	Forni STable2	Morganellaceae	5417156	237	964	0.245850622	PGAP	Enterobacterales
Enterobacter roggenkampii	DSM 16690	-	GCF_001729805.1	free-living	free-living	Forni STable2	Enterobacteriaceae	4899997	358	1122	0.319073084	PGAP	Enterobacterales
Pectobacterium parmentieri	RNS 08-42-1A	-	GCF_001742145.1	free-living	free-living	Forni STable2	Pectobacteriaceae	5030841	283	1037	0.272902604	PGAP	Enterobacterales
Enterobacter ludwigii	EN-119	-	GCF_001750725.1	free-living	free-living	Forni STable2	Enterobacteriaceae	4952770	407	1182	0.344331641	PGAP	Enterobacterales
Citrobacter koseri	B1B	-	GCF_001858105.1	free-living	free-living	Forni STable2	Enterobacteriaceae	4635645	318	1116	0.284946237	PGAP	Enterobacterales
Providencia rettgeri	RB151	-	GCF_001874625.1	free-living	free-living	Forni STable2	Morganellaceae	4889093	295	1006	0.293240557	PGAP	Enterobacterales
Kosakonia radicincitans	GXGL-4A	-	GCF_001887675.1	free-living	free-living	Forni STable2	Enterobacteriaceae	5687681	442	1271	0.347757671	PGAP	Enterobacterales
Serratia oryzae	J11-6	-	GCF_001976145.1	free-living	free-living	Forni STable2	Yersiniaceae	5012012	335	1073	0.31220876	PGAP	Enterobacterales
Pantoea alhagi	LTYR-11Z	-	GCF_002101395.1	free-living	free-living	Forni STable2	Erwiniaceae	4316301	280	994	0.281690141	PGAP	Enterobacterales
Shigella sonnei	ECH+12	-	GCF_002247485.1	free-living	free-living	Forni STable2	Enterobacteriaceae	4822833	325	1106	0.293851718	PGAP	Enterobacterales
Brenneria goodwinii	FRB141	-	GCF_002291445.1	free-living	free-living	Forni STable2	Pectobacteriaceae	5360730	339	1099	0.308462238	PGAP	Enterobacterales
Lelliottia amnigena	FDAARGOS_395	-	GCF_002393405.1	free-living	free-living	Forni STable2	Enterobacteriaceae	4469608	310	1047	0.29608405	PGAP	Enterobacterales
Providencia alcalifaciens	FDAARGOS_408	-	GCF_002393505.1	free-living	free-living	Forni STable2	Morganellaceae	3990106	234	873	0.268041237	PGAP	Enterobacterales
Edwardsiella tarda	KC-Pc-HB1	-	GCF_002504285.1	free-living	free-living	Forni STable2	Hafniaceae	3720168	214	836	0.255980861	PGAP	Enterobacterales
Xenorhabdus budapestensis	DSM 16342	-	GCF_002632465.1	free-living	free-living	Forni STable2	Morganellaceae	4311148	186	831	0.223826715	PGAP	Enterobacterales
Xenorhabdus innexi	DSM 16336	-	GCF_002632485.1	free-living	free-living	Forni STable2	Morganellaceae	4573808	215	858	0.250582751	PGAP	Enterobacterales
Candidatus Williamhamiltonella defendens	AS3	-	GCF_002777215.1	symbiotic	endo-intermediate	Forni STable2	Yersiniaceae	2261635	91	364	0.25	PGAP	Enterobacterales
Pantoea rodasii	DSM 26611	-	GCF_002811195.1	free-living	free-living	Forni STable2	Erwiniaceae	5748059	430	1247	0.344827586	PGAP	Enterobacterales
Providencia huaxiensis	WCHPr000369	-	GCF_002843235.3	free-living	free-living	Forni STable2	Morganellaceae	4800413	312	1002	0.311377246	PGAP	Enterobacterales
Candidatus Palibaumannia cicadellinicola	Gra	-	GCF_002855795.1	symbiotic	endo-strict	Forni STable2	Pectobacteriaceae	667677	20	230	0.086956522	PGAP	Enterobacterales
Pantoea endophytica	596	-	GCF_002858935.1	free-living	free-living	Forni STable2	Erwiniaceae	5114497	374	1163	0.321582115	PGAP	Enterobacterales
Candidatus Pantoea edessiphila	SoEE	-	GCF_002933315.1	symbiotic	endo-intermediate	Forni STable2	Erwiniaceae	850393	20	285	0.070175439	PGAP	Enterobacterales
Candidatus Pantoea edessiphila	SoEO	-	GCF_002933345.1	symbiotic	endo-intermediate	Forni STable2	Erwiniaceae	835639	18	262	0.06870229	PGAP	Enterobacterales
Erwinia pyrifoliae	EpK1/15	-	GCF_002952315.1	free-living	free-living	Forni STable2	Erwiniaceae	4075681	206	823	0.250303767	PGAP	Enterobacterales
Pluralibacter gergoviae	FDAARGOS_186	-	GCF_003019925.1	free-living	free-living	Forni STable2	Enterobacteriaceae	5408082	374	1234	0.303079417	PGAP	Enterobacterales
Buchnera aphidicola (Schizaphis graminum)	-	LNK	GCF_003099975.1	symbiotic	endo-strict	Forni STable2	Erwiniaceae	653353	16	223	0.071748879	PGAP	Enterobacterales
Candidatus Fukatsuia symbiotica	5D	-	GCF_003122425.1	symbiotic	endo-intermediate	Forni STable2	Yersiniaceae	3131594	170	449	0.378619154	PGAP	Enterobacterales
Mangrovibacter plantisponsor	DSM 19579	-	GCF_003182475.1	free-living	free-living	Forni STable2	Enterobacteriaceae	5352170	384	1230	0.312195122	PGAP	Enterobacterales
Photorhabdus bodei	LJ24-63	-	GCF_003287735.1	free-living	free-living	Forni STable2	Morganellaceae	5059706	231	933	0.247588424	PGAP	Enterobacterales
Cronobacter sakazakii	CS-931	-	GCF_003516125.1	free-living	free-living	Forni STable2	Enterobacteriaceae	4437993	281	1011	0.277942631	PGAP	Enterobacterales
Buttiauxella izardii	CCUG 35510	-	GCF_003601925.1	free-living	free-living	Forni STable2	Enterobacteriaceae	4769981	333	1147	0.290322581	PGAP	Enterobacterales
Brenneria alni	NCPPB 3934	-	GCF_003666245.1	free-living	free-living	Forni STable2	Pectobacteriaceae	4126956	219	863	0.253765933	PGAP	Enterobacterales
Erwinia psidii	IBSBF 435	-	GCF_003846135.1	free-living	free-living	Forni STable2	Erwiniaceae	4502534	214	905	0.236464088	PGAP	Enterobacterales
Pantoea agglomerans	L15	-	GCF_003860325.1	free-living	free-living	Forni STable2	Erwiniaceae	4858869	357	1091	0.327222731	PGAP	Enterobacterales
Kosakonia cowanii	FBS 223	-	GCF_004089895.1	free-living	free-living	Forni STable2	Enterobacteriaceae	4685999	334	1092	0.305860806	PGAP	Enterobacterales
Pectobacterium zantedeschiae	PC2	-	GCF_004137785.1	free-living	free-living	Forni STable2	Pectobacteriaceae	5092844	325	1072	0.303171642	PGAP	Enterobacterales
Siccibacter turicensis	#493	-	GCF_004168465.1	free-living	free-living	Forni STable2	Enterobacteriaceae	4275494	272	963	0.282450675	PGAP	Enterobacterales
Limnobaculum zhutongyuii	CF-458	-	GCF_004295645.1	free-living	free-living	Forni STable2	Budviciaceae	4631943	264	922	0.286334056	PGAP	Enterobacterales
Obesumbacterium proteus	PCM_1204	-	GCF_004308205.1	free-living	free-living	Forni STable2	Hafniaceae	4640557	290	1045	0.277511962	PGAP	Enterobacterales
Samsonia erythrinae	DSM 16730	-	GCF_004342665.1	free-living	free-living	Forni STable2	Yersiniaceae	3878924	232	901	0.257491676	PGAP	Enterobacterales
Biostraticola tofi	DSM 19580	-	GCF_004343195.1	free-living	free-living	Forni STable2	Pectobacteriaceae	4290872	283	1006	0.281312127	PGAP	Enterobacterales
Citrobacter tructae	SNU WT2	-	GCF_004684345.1	free-living	free-living	Forni STable2	Enterobacteriaceae	4946572	356	1177	0.302463891	PGAP	Enterobacterales
Serratia nematodiphila	DH-S01	-	GCF_004768745.1	free-living	free-living	Forni STable2	Yersiniaceae	5256558	420	1225	0.342857143	PGAP	Enterobacterales
Pantoea vagans	LMG 24199	-	GCF_004792415.1	free-living	free-living	Forni STable2	Erwiniaceae	4790329	330	1072	0.307835821	PGAP	Enterobacterales
Brenneria rubrifaciens	6D370	-	GCF_005484945.1	free-living	free-living	Forni STable2	Pectobacteriaceae	4028093	219	865	0.253179191	PGAP	Enterobacterales
Jejuibacter calystegiae	KSNA2	-	GCF_005671395.1	free-living	free-living	Forni STable2	Enterobacteriaceae	5182800	362	1218	0.297208539	PGAP	Enterobacterales
Salmonella bongori	85-0051	-	GCF_006113225.1	free-living	free-living	Forni STable2	Enterobacteriaceae	4487548	299	1024	0.291992188	PGAP	Enterobacterales
Dickeya poaceiphila	NCPPB 569	-	GCF_007858975.2	free-living	free-living	Forni STable2	Pectobacteriaceae	4317154	224	954	0.234800839	PGAP	Enterobacterales
Atlantibacter hermannii	ATCC 33651	-	GCF_008064855.1	free-living	free-living	Forni STable2	Enterobacteriaceae	4315318	276	1066	0.25891182	PGAP	Enterobacterales
Serratia liquefaciens	S1	-	GCF_008364325.2	free-living	free-living	Forni STable2	Yersiniaceae	5349947	436	1259	0.346306593	PGAP	Enterobacterales
Serratia symbiotica	IS	-	GCF_008370165.1	symbiotic	endo-loose	Forni STable2	Yersiniaceae	2818957	120	599	0.20033389	PGAP	Enterobacterales
Pantoea dispersa	BJQ0007	-	GCF_009362975.1	free-living	free-living	Forni STable2	Erwiniaceae	4489170	331	1032	0.320736434	PGAP	Enterobacterales
Kosakonia arachidis	KACC 18508	-	GCF_009363135.1	free-living	free-living	Forni STable2	Enterobacteriaceae	5176406	414	1209	0.342431762	PGAP	Enterobacterales
Dickeya oryzae	ZYY5	-	GCF_009372235.1	free-living	free-living	Forni STable2	Pectobacteriaceae	4585901	271	1008	0.268849206	PGAP	Enterobacterales
Kluyvera intermedia	N2-1	-	GCF_009649915.1	free-living	free-living	Forni STable2	Enterobacteriaceae	4938529	330	1113	0.296495957	PGAP	Enterobacterales
Serratia proteamaculans	336X	-	GCF_009660185.1	free-living	free-living	Forni STable2	Yersiniaceae	5593263	425	1257	0.338106603	PGAP	Enterobacterales
Budvicia diplopodorum	D9	-	GCF_009800925.1	free-living	free-living	Forni STable2	Budviciaceae	3616418	176	796	0.221105528	PGAP	Enterobacterales
Blochmannia endosymbiont of Camponotus nipponensis	-	CNIEBac	GCF_009827135.1	symbiotic	endo-strict	Forni STable2	Pectobacteriaceae	788522	19	235	0.080851064	PGAP	Enterobacterales
Serratia symbiotica	24.1	-	GCF_009831665.3	symbiotic	endo-loose	Forni STable2	Yersiniaceae	3210166	142	650	0.218461538	PGAP	Enterobacterales
Pectobacterium odoriferum	JK2.1	-	GCF_009931295.1	free-living	free-living	Forni STable2	Pectobacteriaceae	5100258	294	1006	0.292246521	PGAP	Enterobacterales
Photorhabdus kayaii	M-HU2	-	GCF_010119855.1	free-living	free-living	Forni STable2	Morganellaceae	5146693	241	960	0.251041667	PGAP	Enterobacterales
Providencia vermicola	P8538	-	GCF_010748935.1	free-living	free-living	Forni STable2	Morganellaceae	4432495	255	954	0.267295597	PGAP	Enterobacterales
Rouxiella badensis	SER3	-	GCF_011067265.1	free-living	free-living	Forni STable2	Yersiniaceae	5080481	393	1221	0.321867322	PGAP	Enterobacterales
Photorhabdus stackebrandtii	DSM 23271	-	GCF_011189495.1	free-living	free-living	Forni STable2	Morganellaceae	4846642	213	897	0.237458194	PGAP	Enterobacterales
Photorhabdus tasmaniensis	T327	-	GCF_011189505.1	free-living	free-living	Forni STable2	Morganellaceae	5162538	218	881	0.247446084	PGAP	Enterobacterales
Photorhabdus cinerea	DSM 19724	-	GCF_011189575.1	free-living	free-living	Forni STable2	Morganellaceae	4899448	242	907	0.266813671	PGAP	Enterobacterales
Pantoea cypripedii	NE1	-	GCF_011395035.1	free-living	free-living	Forni STable2	Erwiniaceae	6523893	488	1467	0.33265167	PGAP	Enterobacterales
Hafnia alvei	A23BA	-	GCF_011617105.1	free-living	free-living	Forni STable2	Hafniaceae	4772047	296	1036	0.285714286	PGAP	Enterobacterales
Candidatus Erwinia dacicola	EdA2	-	GCF_012026695.1	symbiotic	endo-intermediate	Forni STable2	Erwiniaceae	2223481	123	563	0.218472469	PGAP	Enterobacterales
Yokenella regensburgei	W13	-	GCF_012109195.1	free-living	free-living	Forni STable2	Enterobacteriaceae	5219152	366	1150	0.31826087	PGAP	Enterobacterales
Plesiomonas shigelloides	FDAARGOS_725	-	GCF_012273295.1	free-living	free-living	Forni STable2	Enterobacteriaceae	3827431	188	822	0.228710462	PGAP	Enterobacterales
Enterobacteriaceae endosymbiont of Plateumaris sericea	-	PserSym	GCF_012562605.1	symbiotic	endo-strict	Forni STable2	Erwiniaceae	521203	16	161	0.099378882	PGAP	Enterobacterales
Enterobacteriaceae endosymbiont of Plateumaris rustica	-	PrusSym	GCF_012562965.1	symbiotic	endo-strict	Forni STable2	Erwiniaceae	503855	15	153	0.098039216	PGAP	Enterobacterales
Enterobacteriaceae endosymbiont of Plateumaris consimilis	-	PconSym	GCF_012563145.1	symbiotic	endo-strict	Forni STable2	Erwiniaceae	517674	16	155	0.103225806	PGAP	Enterobacterales
Enterobacteriaceae endosymbiont of Plateumaris braccata	-	PbraSym	GCF_012563325.1	symbiotic	endo-strict	Forni STable2	Erwiniaceae	517245	16	154	0.103896104	PGAP	Enterobacterales
Enterobacteriaceae endosymbiont of Donacia crassipes	-	DcraSym	GCF_012569785.1	symbiotic	endo-strict	Forni STable2	Erwiniaceae	463831	12	131	0.091603053	PGAP	Enterobacterales
Enterobacteriaceae endosymbiont of Donacia cinerea	-	DcinSym	GCF_012569925.1	symbiotic	endo-strict	Forni STable2	Erwiniaceae	467823	11	130	0.084615385	PGAP	Enterobacterales
Enterobacteriaceae endosymbiont of Donacia provostii	-	DprovSym	GCF_012570145.1	symbiotic	endo-strict	Forni STable2	Erwiniaceae	460197	12	130	0.092307692	PGAP	Enterobacterales
Enterobacteriaceae endosymbiont of Donacia clavipes	-	DclaSym	GCF_012570365.1	symbiotic	endo-strict	Forni STable2	Erwiniaceae	462540	11	132	0.083333333	PGAP	Enterobacterales
Enterobacteriaceae endosymbiont of Donacia versicolorea	-	DversSym	GCF_012570965.1	symbiotic	endo-strict	Forni STable2	Erwiniaceae	465428	12	134	0.089552239	PGAP	Enterobacterales
Enterobacteriaceae endosymbiont of Donacia tomentosa	-	DtomSym	GCF_012571135.1	symbiotic	endo-strict	Forni STable2	Erwiniaceae	491505	14	142	0.098591549	PGAP	Enterobacterales
Enterobacteriaceae endosymbiont of Macroplea mutica	-	MmutSym	GCF_012571345.1	symbiotic	endo-strict	Forni STable2	Erwiniaceae	474063	10	138	0.072463768	PGAP	Enterobacterales
Enterobacteriaceae endosymbiont of Macroplea appendiculata	-	MappSym	GCF_012571605.1	symbiotic	endo-strict	Forni STable2	Erwiniaceae	472591	10	138	0.072463768	PGAP	Enterobacterales
Enterobacteriaceae endosymbiont of Neohaemonia nigricornis	-	NnigSym	GCF_012571795.1	symbiotic	endo-strict	Forni STable2	Erwiniaceae	477854	11	142	0.077464789	PGAP	Enterobacterales
Rouxiella aceris	SAP-1	-	GCF_012933545.1	free-living	free-living	Forni STable2	Yersiniaceae	5369543	397	1178	0.337011885	PGAP	Enterobacterales
Buttiauxella agrestis	DSM 9389	-	GCF_013234275.1	free-living	free-living	Forni STable2	Enterobacteriaceae	4566254	322	1111	0.289828983	PGAP	Enterobacterales
Yersinia kristensenii	2012N-4030	-	GCF_013282785.1	free-living	free-living	Forni STable2	Yersiniaceae	4846082	302	999	0.302302302	PGAP	Enterobacterales
Klebsiella variicola	FH-1	-	GCF_013305245.1	free-living	free-living	Forni STable2	Enterobacteriaceae	5652418	467	1338	0.349028401	PGAP	Enterobacterales
Candidatus Regiella insecticola	TUt	-	GCF_013373955.1	symbiotic	endo-intermediate	Forni STable2	Yersiniaceae	2494503	100	394	0.253807107	PGAP	Enterobacterales
Pantoea brenneri	IIFCSG-B1	-	GCF_013403315.1	free-living	free-living	Forni STable2	Erwiniaceae	5013348	356	1125	0.316444444	PGAP	Enterobacterales
Arsenophonus endosymbiont of Aphis craccivora	-	Ash	GCF_013460135.1	symbiotic	endo-strict	Siozios TableS1	Morganellaceae	2424437	99	556	0.178057554	PGAP	Enterobacterales
Pectobacterium carotovorum	WPP14	-	GCF_013488025.1	free-living	free-living	Forni STable2	Pectobacteriaceae	4892225	306	1022	0.299412916	PGAP	Enterobacterales
Ewingella americana	B6-1	-	GCF_014233485.1	free-living	free-living	Forni STable2	Yersiniaceae	5101916	411	1137	0.361477573	PGAP	Enterobacterales
Hafnia psychrotolerans	CGMCC 1.12806	-	GCF_014639435.1	free-living	free-living	Forni STable2	Hafniaceae	4658466	303	1025	0.295609756	PGAP	Enterobacterales
Mixta calida	5098PV	-	GCF_014689145.1	free-living	free-living	Forni STable2	Erwiniaceae	4564904	285	1017	0.280235988	PGAP	Enterobacterales
Blochmannia endosymbiont of Colobopsis nipponica	-	CNIPBac	GCF_014857065.1	symbiotic	endo-strict	Forni STable2	Pectobacteriaceae	728116	18	239	0.075313808	PGAP	Enterobacterales
Mixta mediterraneensis	Marseille-Q2057	-	GCF_014946725.1	free-living	free-living	Forni STable2	Erwiniaceae	4532310	259	915	0.283060109	PGAP	Enterobacterales
Kluyvera ascorbata	TP1631	-	GCF_015099135.1	free-living	free-living	Forni STable2	Enterobacteriaceae	5371308	402	1170	0.343589744	PGAP	Enterobacterales
Kosakonia pseudosacchari	BDA62-3	-	GCF_015167415.1	free-living	free-living	Forni STable2	Enterobacteriaceae	5003047	387	1162	0.333046472	PGAP	Enterobacterales
Candidatus Symbiopectobacterium sp. 'North America'	North America	-	GCF_015762685.1	symbiotic	endo-strict	Forni STable2	Pectobacteriaceae	4562514	323	992	0.325604839	PGAP	Enterobacterales
Enterobacter hormaechei	Eho-E3	-	GCF_015910345.1	free-living	free-living	Forni STable2	Enterobacteriaceae	5639918	396	1180	0.33559322	PGAP	Enterobacterales
Lonsdalea populi	N-5-1	-	GCF_015999465.1	free-living	free-living	Forni STable2	Pectobacteriaceae	3859707	216	859	0.25145518	PGAP	Enterobacterales
Shimwellia pseudoproteus	DSM 3038	-	GCF_016415625.1	free-living	free-living	Forni STable2	Enterobacteriaceae	4163361	302	1037	0.291224687	PGAP	Enterobacterales
Klebsiella africana	FF1003	-	GCF_016804125.1	free-living	free-living	Forni STable2	Enterobacteriaceae	5422247	440	1280	0.34375	PGAP	Enterobacterales
Rahnella inusitata	-	Se8.10.12	GCF_018288855.1	free-living	free-living	Forni STable2	Yersiniaceae	5471105	389	1152	0.337673611	PGAP	Enterobacterales
Enterobacter mori	CX01	-	GCF_019203945.1	free-living	free-living	Forni STable2	Enterobacteriaceae	4966908	382	1175	0.325106383	PGAP	Enterobacterales
Morganella morganii	DSM 30164	-	GCF_019243775.1	free-living	free-living	Forni STable2	Morganellaceae	3814728	236	877	0.269099202	PGAP	Enterobacterales
Sodalis glossinidius str. 'morsitans'	morsitans	B4	GCF_900004845.1	symbiotic	endo-intermediate	Forni STable2	Pectobacteriaceae	4311658	285	841	0.338882283	PGAP	Enterobacterales
Candidatus Hoaglandella endobia	-	HETPER	GCF_900044015.1	symbiotic	endo-strict	Forni STable2	Pectobacteriaceae	636713	11	158	0.069620253	PGAP	Enterobacterales
Candidatus Gullanella endobia	-	GEFVIR	GCF_900048035.1	symbiotic	endo-strict	Forni STable2	Pectobacteriaceae	938041	15	142	0.105633803	PGAP	Enterobacterales
Candidatus Mikella endobia	-	MEPMAR	GCF_900048045.1	symbiotic	endo-strict	Forni STable2	Pectobacteriaceae	352837	6	64	0.09375	PGAP	Enterobacterales
secondary endosymbiont of Trabutina mannipara	-	TRABTM	GCF_900090215.1	symbiotic	endo-strict	Forni STable2	Pectobacteriaceae	298471	4	58	0.068965517	PGAP	Enterobacterales
Dickeya aquatica	174/2	-	GCF_900095885.1	free-living	free-living	Forni STable2	Pectobacteriaceae	4501560	243	966	0.251552795	PGAP	Enterobacterales
Lonsdalea quercina	ATCC 29281	-	GCF_900107885.1	free-living	free-living	Forni STable2	Pectobacteriaceae	3779074	207	859	0.240977881	PGAP	Enterobacterales
Phytobacter palmae	S29	-	GCF_900112785.1	free-living	free-living	Forni STable2	Enterobacteriaceae	5283934	423	1220	0.346721311	PGAP	Enterobacterales
Xenorhabdus mauleonii	DSM 17908	-	GCF_900113945.1	free-living	free-living	Forni STable2	Morganellaceae	5117865	242	897	0.269788183	PGAP	Enterobacterales
Xenorhabdus japonica	DSM 16522	-	GCF_900115195.1	free-living	free-living	Forni STable2	Morganellaceae	3560854	168	777	0.216216216	PGAP	Enterobacterales
Buchnera aphidicola (Cinara pseudotaxifoliae)	BCipseudotaxifoliae	3056	GCF_900128595.1	symbiotic	endo-strict	Forni STable2	Erwiniaceae	455403	11	118	0.093220339	PGAP	Enterobacterales
Sodalis endosymbiont of Henestaris halophilus	-	HBA	GCF_900161835.1	symbiotic	endo-strict	Forni STable2	Pectobacteriaceae	1622395	18	199	0.090452261	PGAP	Enterobacterales
Kosakonia oryzendophytica	-	Kosakonia oryzendophytica LMG 26432T	GCF_900185945.1	free-living	free-living	Forni STable2	Enterobacteriaceae	4878776	363	1173	0.309462916	PGAP	Enterobacterales
Serratia grimesii	-	BXF1	GCF_900186025.1	free-living	free-living	Forni STable2	Yersiniaceae	5089820	429	1227	0.349633252	PGAP	Enterobacterales
Arsenophonus endosymbiont of Aleurodicus dispersus	ARAD	-	GCF_900343015.1	symbiotic	endo-strict	Siozios TableS1	Morganellaceae	663125	10	138	0.072463768	PGAP	Enterobacterales
Arsenophonus endosymbiont of Aleurodicus floccissimus	ARAF	-	GCF_900343025.1	symbiotic	endo-strict	Siozios TableS1	Morganellaceae	3001875	148	613	0.241435563	PGAP	Enterobacterales
Leminorella richardii	NCTC12151	-	GCF_900478135.1	free-living	free-living	Forni STable2	Budviciaceae	3976274	241	929	0.25941873	PGAP	Enterobacterales
Cedecea lapagei	NCTC11466	-	GCF_900635955.1	free-living	free-living	Forni STable2	Enterobacteriaceae	4778444	353	1093	0.322964318	PGAP	Enterobacterales
Pragia fontium	NCTC12284	-	GCF_900638655.1	free-living	free-living	Forni STable2	Budviciaceae	4038704	205	875	0.234285714	PGAP	Enterobacterales
Moellerella wisconsensis	NCTC12132	-	GCF_900706815.1	free-living	free-living	Forni STable2	Morganellaceae	3345846	171	774	0.220930233	PGAP	Enterobacterales
Klebsiella spallanzanii	-	SB6411	GCF_902158555.1	free-living	free-living	Forni STable2	Enterobacteriaceae	6185812	501	1424	0.351825843	PGAP	Enterobacterales
Klebsiella pasteurii	-	SB6415	GCF_902158635.1	free-living	free-living	Forni STable2	Enterobacteriaceae	5971730	510	1421	0.358902182	PGAP	Enterobacterales
Escherichia ruysiae	-	Human faeces	GCF_902498915.1	free-living	free-living	Forni STable2	Enterobacteriaceae	4767674	285	1063	0.268109125	PGAP	Enterobacterales
Arsenophonus endosymbiont of Apis mellifera	-	ArsBee_CH	GCF_903968575.1	free-living	free-living	Siozios TableS1	Morganellaceae	3315916	154	642	0.239875389	PGAP	Enterobacterales
Serratia symbiotica	STs	Pazieg	GCA_900016775.1	symbiotic	endo-unclassified		Yersiniaceae	650317	13	156	0.083333333	NA	Enterobacterales
Serratia symbiotica str. 'Cinara cedri'	Cinara cedri	-	GCF_000238975.1	symbiotic	endo-unclassified		Yersiniaceae	1762765	22	244	0.090163934	PGAP	Enterobacterales
Serratia symbiotica	SeCistrobi	3249	GCF_900380265.1	symbiotic	endo-unclassified		Yersiniaceae	2436813	29	229	0.126637555	PGAP	Enterobacterales
